# Mobile genetic elements are active and responsive to community context in model microbial consortium

**DOI:** 10.64898/2026.09.08.750204

**Authors:** Lillian C. Lowrey, Josue A Rodriguez-Ramos, Amy E. Zimmerman, William C. Nelson, James D. Jaryenneh, Kelly P. Williams, Kirsten S. Hofmockel, Joseph Schoeniger, Catherine M. Mageeney

## Abstract

Insertion and excision of genomic islands (GIs), chromosomally-integrated mobile genetic elements (MGEs), are major sources of microbial genome plasticity and can impact gene expression and phenotype of the host organism. GI mobilization also influences microbial communities beyond the host organism as GI excision generates MGEs that can be transferred between community members through horizontal gene transfer and induction of prophages can kill host populations, which impacts community structure. Established computational methods now enable precise GI mapping in genomes, as well as highly sensitive detection of GI excision from deep-genome sequencing data. We applied these approaches to metagenomic datasets from a defined soil microbial consortium grown on glass beads under hydration stress and compared GI activity with that observed in monoculture. Under these environmentally structured community growth conditions, GI excision was more abundant and involved a broader range of host species and GI types than under isolate growth conditions. Combined analysis with metatranscriptomic and metaproteomic data identified patterns of GI gene expression associated with induction. Three GIs showed particularly high excision together with strong transcription, numerous detected proteins, and evidence of association with potential transfer particles, including phages or vesicles. These results indicate that isolate studies can miss a substantial environmentally responsive layer of GI activity. More broadly, this work establishes a framework for mining existing community multi-omic datasets to quantify dynamic genome restructuring, identify active but poorly understood GIs, and generate mechanistic hypotheses about the processes that shape microbial genome plasticity and gene flow.

**Significance statement:** Genomic island (GI) mobilization is a major source of microbial genome plasticity, yet has mostly been studied in isolates, leaving GI behavior in environmentally structured communities poorly understood. In a model soil consortium, we show that environmentally-relevant conditions elicit substantially more abundant and broad GI excision than isolate cultures, indicating that conventional studies can miss an important layer of microbial genome dynamics. By linking excision to transcription, protein production, and candidate transfer particles, this approach opens a route to studying active GIs whose mobilization mechanisms are unknown. Mining existing environmental multi-omic datasets in this way could improve ecosystem models and inform safer, more predictable microbial engineering and improved biocontainment.
