## Supplemental Table for "Mobile genetic elements are active and responsive to community context in model microbial consortium"

### Sheet: README
Supplemental Table 1. Recombination events per 1 million sequencing reads. Recombination events per million are shown at each timepoint for the eight MSC-1 members following MMC induction (hours).
Supplemental Table 2. Table of MSC-1 isolate genomic island predictions. We list the strain of each isolate, genomic locations (contig, left and right coordinates, and direction), GI name (length in kb.insertion site), GI length, GI type, mobility observations in isolate and co-culture conditions, information about the integrase gene(s), support scores, and attB, attP, attL, and attR probes used …
Supplemental Table 3. Table of MSC-1 genomic island predictions. We list the remaining predicted genomic islands for all MSC-1 members using the same format listed for the isolates.
Supplemental Table 4. MSC-1 isolate transposons. We list the strain of each isolate, genomic location, transposon name (length in kb.insertion site), length, score, transposase gene, and what known IS element it was mapped to.
Supplemental Table 5 . MSC-1 isolate growth and induction conditions. The 8 isolates from the MSC-1 consortium, their designation, and the temperature in which the bacteria were grown, and the MMC concentration added for MMC induction experiments.

### Sheet: Supp. Table 1
	Dyadobacter	Streptomyces	Ensifer	Neorhizobium	Sphingopyxis	Sinorhizobium	Variovorax	Rhodococcus
0 h	27.8	990.4	131.9	757.5	280.8	307.5	190.1	423.5
1 h	35.7	1126.7	208.5	152.9	717.7	280.7	388.4	300.2
2 h	59.2	2155.8	136.9	283	679.1	525.9	702.5	442.2
3 h	45.9	1068.8	88.2	734.5	154.4	253.5	219.5	266.2
4 h	48.3	1354.7	115.2	187.7	260.4	385.2	239.9	282.9
24 h	45.3	1847.6	93.5	165.1	3551.8	275.6	218	865

### Sheet: Supp. Table 2
MSC-1 Isolate	Software	Contig	Left Coordinate	Right Coordinate	Direction	GI name (length.insertion site)	GI length	Type	Mobility observed in isolate	Mobility observed in hydration co-culture	integrase(s)	integrase length	support score	% support relative to best supported GI	Island Score	reference Genome	attB sequence	attP sequence	attL sequence	attR sequence
Streptomyces sp. MSC1_001	TIGER	JAMOZN020000001.2	6202720	6205938	+	3.COQ3	3219	other	Undetected	Undetected	S-Int.4:6202825-6204513	563	40	100	18.345	CP071872.1	GACAatactcggacgtgtgttcctgacgatcagtacgaccggtacccccgagcgtcccgccaccgacctgggctttctgctgcacaagcatcccggcagggcgcaggcgttctcgacctcccacggcaCGGC
Streptomyces sp. MSC1_001	TIGER	JAMOZN020000001.2	3774059	3787884	-	14.gpt	13826	other	Undetected	Low	S-Int.2:3774141-3775574	478	39	97.5	9.115	LIVX01000003.1	GTACGTGTGGAAGAAGACCGACGAGTGGATCAACTTCCCC/tggtcggtc/GAACCGCCCGTCGTCAAGCGCGAGGGCCAGGTCCTCGACG
Streptomyces sp. MSC1_001	TIGER	JAMOZN020000001.2	5078001	5082682	-	5.fumA	4685	Defective Prophage	Undetected	Low	S-Int.3:5078080-5079648	523	38	95	22.952	LIVX01000002.1	CGAGGACTTCCCGGCGTTCATCGTCGTGGACGACAAGGGC/aacgacttcttc/CAGAACCCGGCCCCCGAGCCGACGTTCACGCACATCCCGG
Streptomyces sp. MSC1_001	TIGER	JAMOZN020000001.2	3330910	3333943	-	3.exoA	3034	other	Undetected	Undetected	S-Int.1:3331022-3332557	512	27	67.5	0.931	JAIHBQ010000001.1	CGACacgggctggcgcatcgactaccaggtcaccaccccgcgcctcgccgagcgcgccgtcaaggggttcgtcgagcgggccgcgacgcacggcgagcggtggagcgaccacgcgccggtgacggtggtgtacgacctctaggCCTC
Streptomyces sp. MSC1_001	TIGER	JAMOZN020000001.2	2778517	2790348	-	12.DUF756|ettA	11832	ICE	Low	Undetected	Y-Int.1:2789006-2790268	421	21	52.5	9.216	JAIHBQ010000001.1	GACCCGCACCGAGCCCCCGCCGCCGCCTCACCGGTTTCCG/cccgggggtggcggtcaggcaagatggggtgt/ATCTGCCCACTCACTCTTTGCCGGACGGTTTCTCTTGGCT
Streptomyces sp. MSC1_001	Islander	JAMOZN020000001.2	4359198	4412691	+	53.T	53494	Prophage	High	Low	Y-Int.2:4411270-4412547	426		0	8.603		TGCACTCGCTGCCTCCTTAGCTCAGCTGGCCAGAGCACCGct/cttgtaa/agcgggggtcgtcggttcgaacccgacagggggctcATGGCGAAGGGCCGGCGCGAGGGGACGTTTCCCCGGCGCC
Streptomyces sp. MSC1_001	TIGER	JAMOZN020000001.2	5777162	5814918	+	38.ftpA	37757	Prophage	High	High	Y-Int.3:5813629-5814891	421	2	5	11.499	LIVX01000013.1	GGTGAACTCGAGAAGcacgcgtggatgttccaggccgagagcgtgtgaGGACGGGTCGCGACG
Neorhizobium tomejilense MSC1_005	TIGER	JAMOZM0000000001.2	1750493	1792810	+	42.ar14|tig	42318	Prophage	Low	Undetected	Y-Int.2:1791672-1792691	340	52	100	28.862	PVBL01000007.1	CGCGGCTGGGGCGCGGGTATGGTGAAATTGGTAGACACGC/cagatttaggttct/GGTGCCGCAAGGCGTGGGAGTTCAAGTCTCTCTACCCGCA	TGAAAAGGTTAGCTAATAACTTGGGAACTAGACCGTGGAA/cagatttaggttct/ACCTACAATCCCTATTTACATCGGTATAGATAATCCCAAG	CGCGGCTGGGGCGCGGGTATGGTGAAATTGGTAGACACGC/cagatttaggttct/ACCTACAATCCCTATTTACATCGGTATAGATAATCCCAAG	TGAAAAGGTTAGCTAATAACTTGGGAACTAGACCGTGGAA/cagatttaggttct/GGTGCCGCAAGGCGTGGGAGTTCAAGTCTCTCTACCCGCA
Neorhizobium tomejilense MSC1_005	TIGER	JAMOZM0000000001.2	2710333	2744587	-	34.TPP	34255	Defense Island	Low	Undetected	S-Core.1:2715853-2716428	192	26	50	13.606	PVBL01000008.1	CTATTCCGAGGGGAGCATCTTGACGATGCTGAGATGGCGC/tgagccggacccttgaacctgatccgggt/CATGCCGGCGTAGGAACGGAAATAGGCGTCATCCGACGAT	ACATTCCGAGGGGGGCATCTTGACGATGCTGAGATGGCGG/tgagccggacccttgaacctgatccgggt/TCACCTCTCCTATTACCTTACTGTAAAATAACGACTTTTT	CTATTCCGAGGGGAGCATCTTGACGATGCTGAGATGGCGC/tgagccggacccttgaacctgatccgggt/TCACCTCTCCTATTACCTTACTGTAAAATAACGACTTTTT	ACATTCCGAGGGGGGCATCTTGACGATGCTGAGATGGCGG/tgagccggacccttgaacctgatccgggt/CATGCCGGCGTAGGAACGGAAATAGGCGTCATCCGACGAT
Neorhizobium tomejilense MSC1_005	Islander,TIGER	JAMOZM0000000001.2	513819	554538	-	41.T	40720	Defective Prophage	Low	Undetected	Y-Int.1:513974-515167	398	18	34.62	8.645	CCRH01000001.1	AGCACATCATTCGTAATGATGGGGTCGCAGGTTCGAGTC/Ctgcaag/cggcaccagttatcttCCAATTCTTCCATAGCGCTTGCGTCGCCCATATCTCGGCC	TGATATGGGCTGAATATCAGTGATATTCGATTCCTGTGC/Atgcaag/cggcaccagttatcttACAACTTTCGCTTAAGTTTCAAGTACATAAACCGTTGCGG	AGCACATCATTCGTAATGATGGGGTCGCAGGTTCGAGTC/Ctgcaag/cggcaccagttatcttACAACTTTCGCTTAAGTTTCAAGTACATAAACCGTTGCGG	TGATATGGGCTGAATATCAGTGATATTCGATTCCTGTGC/Atgcaag/cggcaccagttatcttCCAATTCTTCCATAGCGCTTGCGTCGCCCATATCTCGGCC
Neorhizobium tomejilense MSC1_005	Islander,TIGER	JAMOZM0000000001.2	1836513	1884344	+	48.R	47832	Metabolism	Low	Undetected	Y-Int.3:1882752-1884164	471	5	9.62	-1.414	PVBH01000002.1	CCGAGATCGGCCCCTTAGCTCAACTGGATAGAGCAGCTGC/cttctaa/gcagcaggtcgcaggttcgagtcctgcaggggtcgccaaGCTTTTTCTGTGTCCGACCCGTTCCAACTGATCCCCGCGA	GACATCAATAAACATGCGGTGGAATGTGTTGACGCACGAA/cttctaa/gcagcaggtcgcaggttcgagtcctgcaggggtcgccaaCGTTTTCAATCGCTTACAGCGAATCCGCGAACGGGCCGAA	CCGAGATCGGCCCCTTAGCTCAACTGGATAGAGCAGCTGC/cttctaa/gcagcaggtcgcaggttcgagtcctgcaggggtcgccaaCGTTTTCAATCGCTTACAGCGAATCCGCGAACGGGCCGAA	GACATCAATAAACATGCGGTGGAATGTGTTGACGCACGAA/cttctaa/gcagcaggtcgcaggttcgagtcctgcaggggtcgccaaGCTTTTTCTGTGTCCGACCCGTTCCAACTGATCCCCGCGA
Dyadobacter sp. MSC1_007	TIGER	NZ_JAMOZL020000001.1	5207013	5342634	+	136.osmC	135622	Metabolism	Undetected	Undetected	Y-Int.7:5217820-5219124	435	1	100	-3.991	DLGV01000006.1	GCCGAAACAGGAAATGTTGTAGCCGAATTGAGGGTGCATTGAAGAATTTGGCTCCATCGCGAAAGGCGCAGAACAGAATT	GCATCTTGCAATAACCGGAGTTGTCCCGGGCGTCAGTTCACCGTATTGATCTGCTAAGCTTTTTTGGATGTTATATCATT	GCCGAAACAGGAAATGTTGTAGCCGAATTGAGGGTGCATTCCGTATTGATCTGCTAAGCTTTTTTGGATGTTATATCATT	GCATCTTGCAATAACCGGAGTTGTCCCGGGCGTCAGTTCAGAAGAATTTGGCTCCATCGCGAAAGGCGCAGAACAGAATT
Dyadobacter sp. MSC1_007	Islander	NZ_JAMOZL020000001.1	4791635	4830680	+	39.K	39046	Metabolism	Low	Low	S-Core.3:4828364-4828687,Y-Int.4:4791906-4793216	437		0	-2.712		TAGAGCAATACACTTTTAATGTATGGGTCCTGGGTTCGAAtc/ccagcgg/gatcactTGAAGAAATAACAAAAAGCATCAAAAGCCTGCAAATCAAC	CAACTAGTTGATATACAAGCGTTTTCAACATTCAAATTGTtc/ccagcgg/gatcactGAAAGCGCCTCAAAGGGCGCTTTTTTGTTTTAAATTGTTC	TAGAGCAATACACTTTTAATGTATGGGTCCTGGGTTCGAAtc/ccagcgg/gatcactGAAAGCGCCTCAAAGGGCGCTTTTTTGTTTTAAATTGTTC	CAACTAGTTGATATACAAGCGTTTTCAACATTCAAATTGTtc/ccagcgg/gatcactTGAAGAAATAACAAAAAGCATCAAAAGCCTGCAAATCAAC
Dyadobacter sp. MSC1_007	Islander	NZ_JAMOZL020000001.1	1628493	1656769	+	28.N	28277	other	Low	Low	Y-Int.3:1655400-1656626	409		0	13.073		AACCGGATAAAGATTCCTGAATAGCTCAGCCGGTTAGAGCatctga/ctgttaa/tcagagggtcgttggttcgagcccaacttcgggagcctgaaaatgaagcacttacgagataaaacttgtaagtgcttttttGTTTGCTACGCGCGGGCATGGCAATTCCGGCCTGAATGCT	TATATATCTATAAATTTGCATGAATAAATAAATATTGGGAatctga/ctgttaa/tcagagggtcgttggttcgagcccaacttcgggagcctgaaaatgaagcacttacgagataaaacttgtaagtgcttttttATTTGCTACACAATTTGATACACAACCTCGACTTGGACGA	AACCGGATAAAGATTCCTGAATAGCTCAGCCGGTTAGAGCatctga/ctgttaa/tcagagggtcgttggttcgagcccaacttcgggagcctgaaaatgaagcacttacgagataaaacttgtaagtgcttttttATTTGCTACACAATTTGATACACAACCTCGACTTGGACGA	TATATATCTATAAATTTGCATGAATAAATAAATATTGGGAatctga/ctgttaa/tcagagggtcgttggttcgagcccaacttcgggagcctgaaaatgaagcacttacgagataaaacttgtaagtgcttttttGTTTGCTACGCGCGGGCATGGCAATTCCGGCCTGAATGCT
Dyadobacter sp. MSC1_007	Islander	NZ_JAMOZL020000001.1	842173	857889	-	16.F	15717	Defense Island	Low	Low	Y-Int.2:842360-843628	423		0	17.394		TCAGTCGGTAGAGCAAAGGACTGAAAATCCTTGTGTCGGCggttcgattc/cgtccat/caccacaACCAAAAGCCGTTACGAGCAATCGTAGCGGCTTTTTTGTT	AGAATATTTTAACGAAAAGCTCATGAAAGTATCATTCGAAggttcgattc/cgtccat/caccacaGAATGCAAAGCCAACCGCTTGATAATCTTTGAATTATCGA	TCAGTCGGTAGAGCAAAGGACTGAAAATCCTTGTGTCGGCggttcgattc/cgtccat/caccacaGAATGCAAAGCCAACCGCTTGATAATCTTTGAATTATCGA	AGAATATTTTAACGAAAAGCTCATGAAAGTATCATTCGAAggttcgattc/cgtccat/caccacaACCAAAAGCCGTTACGAGCAATCGTAGCGGCTTTTTTGTT
Dyadobacter sp. MSC1_007	Islander	NZ_JAMOZL020000001.1	6728678	6792146	+	63.S	63469	ICE	Undetected	Undetected	Y-Int.9:6728895-6730157	421		0	7.4		AAACCGTTGACTGTAACAGGTCCGGGGGTTCGAATCCCTCCCTCTCTGCGTTAAATGTAGGGAAAGGATATCCAACTGAA	GGTGTTACTTTCGTTACTGGTTCGGGGGTTCGAATCTCTTTCTCTCTGCTGGACACGATGTCAAAACATTCAAAAACCCC	AAACCGTTGACTGTAACAGGTCCGGGGGTTCGAATCCCTCTCTCTCTGCTGGACACGATGTCAAAACATTCAAAAACCCC	GGTGTTACTTTCGTTACTGGTTCGGGGGTTCGAATCTCTTCCTCTCTGCGTTAAATGTAGGGAAAGGATATCCAACTGAA
Sphingopyxis sp. MSC1_008	Islander,TIGER	JALPRD020000001.1	1472915	1544440	+	72.G	71526	Metabolism	Undetected	Low	Y-Int.4:1473127-1474341	405	10	100	-2.188	LMIG01000003.1	GTAATGCTCTAGCCTTCCAAGCTAGCTAGGCGGGTTCGATtc/ccgctac/ccACCAAAATCATGCATCGACGAGGCGAAATCCCCGGCTTCG	GAATACCAAGAATATCAGTTACCTAGGAGCCGGATTGGAAtc/ccgctac/ccGCTCCATTTTTTCGTCCGACATTGTCCGAGCTTGTCTTTG	GTAATGCTCTAGCCTTCCAAGCTAGCTAGGCGGGTTCGATtc/ccgctac/ccGCTCCATTTTTTCGTCCGACATTGTCCGAGCTTGTCTTTG	GAATACCAAGAATATCAGTTACCTAGGAGCCGGATTGGAAtc/ccgctac/ccACCAAAATCATGCATCGACGAGGCGAAATCCCCGGCTTCG
Sphingopyxis sp. MSC1_008	Islander,TIGER	JALPRD020000001.1	819554	826663	+	7.L	7110	other	Low	Low	Y-Int.1:819657-821186,S-Core.1:824826-825503	510	9	90	29.22	LMGI01000001.1	GCTTCAGGTGCTGGCGATCGCAAGGTCGTGGAGGTTCGAGtc/ctcttct/gggcaccatttTCCCCTCTCATGACGCCCCAGAACCATCGACAAAACGGCA	ATCTATTTATTTTCCAATAGTTAGTGGTCGGCCCATCAAAtc/ctcttct/gggcaccatttGTACTAGGGCTTTGAAAGCCTTGGTAAATATAGGAAATTT	GCTTCAGGTGCTGGCGATCGCAAGGTCGTGGAGGTTCGAGtc/ctcttct/gggcaccatttGTACTAGGGCTTTGAAAGCCTTGGTAAATATAGGAAATTT	ATCTATTTATTTTCCAATAGTTAGTGGTCGGCCCATCAAAtc/ctcttct/gggcaccatttTCCCCTCTCATGACGCCCCAGAACCATCGACAAAACGGCA
Sphingopyxis sp. MSC1_008	Islander,TIGER	JALPRD020000001.1	2310660	2325402	-	15.P	14743	Defective Prophage	Low	Low	S-Core.2:2322575-2323150,Y-Int.7:2311033-2312508	492	8	80	22.285	LMGI01000003.1	GTAGCGCACCTGCTTTGGGAGCAGGATGTCGCAGGTTCGAatc/ctgtctc/cccgaccactatccTCCCAACAATTTACCCGGCCGACGTCGCAATCAACCGCGC	CTCTTAGGGAGTCCTAGGCGTTTGCCATATCATGATTCATatc/ctgtctc/cccgaccactatccAAAAACGGCGCTTTTTAGCCATTTTCACGACTTCCGATAT	GTAGCGCACCTGCTTTGGGAGCAGGATGTCGCAGGTTCGAatc/ctgtctc/cccgaccactatccAAAAACGGCGCTTTTTAGCCATTTTCACGACTTCCGATAT	CTCTTAGGGAGTCCTAGGCGTTTGCCATATCATGATTCATatc/ctgtctc/cccgaccactatccTCCCAACAATTTACCCGGCCGACGTCGCAATCAACCGCGC
Sphingopyxis sp. MSC1_008	TIGER	JALPRD020000001.1	582973	587002	+	4.R	4030	other	Undetected	Undetected	S-Int.1:582938-585643	902	3	30	-8.602	CP084712.1	CCACTGGTTCGAATCCAgtcgggtgcaccaTTATTTGAGTTCG	GCGCCCATCATACTTATgtcgggcgctccaCTTCGGAACAAAG	CCACAGGTTCGAATCCTgtcgggtgcaccaCTTCGGAACAAAG	GCGCCCATCATACTTATgtcgggcgctccaTCATTTGAGCTCG
Sphingopyxis sp. MSC1_008	Manual	JALPRD020000001.1	1687710	1900677	-	212.S	212968	Metabolism	Low	Low	Y-Int.6:1802218-1803126	302		.	.		TCGCctcgaaaTGC	TCGCActggaaaGTG	TCGCctggaaaGTG	TCGCActcgaaaTGC
Ensifer adhaerens MSC1_011	Islander,TIGER	JAMOZK020000001.1	3956878	4005638	-	49.R	48761	Prophage	Low	Low	Y-Int.3:3956931-3958136	402	41	100	8.882	CP101517.1	TATTCAAGTGGTCCCGTAGCTCAGCAGGATAGAGCACCAGa/ttcctaa/tctgggggtcccgcgttcgaatcgcggcgggatcaccaTTCTCCAAGACCCCCCTTAATCGAATTGGACGCGGCGCAC	GACACGCTGGAAGCCCTGCACTACAAGGATTTAATAACACa/ttcctaa/tctgggggtcccgcgttcgaatcgcggcgggatcaccaATGACTTCAATGACCTACCTAGGTTTTGGCGCGCAATTTT	TATTCAAGTGGTCCCGTAGCTCAGCAGGATAGAGCACCAGa/ttcctaa/tctgggggtcccgcgttcgaatcgcggcgggatcaccaATGACTTCAATGACCTACCTAGGTTTTGGCGCGCAATTTT	GACACGCTGGAAGCCCTGCACTACAAGGATTTAATAACACa/ttcctaa/tctgggggtcccgcgttcgaatcgcggcgggatcaccaTTCTCCAAGACCCCCCTTAATCGAATTGGACGCGGCGCAC
Ensifer adhaerens MSC1_011	Islander,TIGER	JAMOZK020000001.1	1256167	1266864	+	11.K	10698	Defective Prophage	Low	Low	Y-Int.1:1265497-1266726	410	30	73.17	14.67	CP101517.1	GGTCGCGGATGGGTGATTAGCTCAGTTGGTAGAGCAGCTGa/ctcttaa/tcagcgggtccacggttcgagcccgtgatcacccaccaaaaCTTCTTCTAAAGCGCTGATTAGATTACAATTCCTATACTT	TAGCCGCCTGTAAGTCATTGATAATATTGAGGAACCACTTa/ctcttaa/tcagcgggtccacggttcgagcccgtgatcacccaccaaaaACTCCAAACAATTCAATGTATTGCATGGATCGCTAATATG	GGTCGCGGATGGGTGATTAGCTCAGTTGGTAGAGCAGCTGa/ctcttaa/tcagcgggtccacggttcgagcccgtgatcacccaccaaaaACTCCAAACAATTCAATGTATTGCATGGATCGCTAATATG	TAGCCGCCTGTAAGTCATTGATAATATTGAGGAACCACTTa/ctcttaa/tcagcgggtccacggttcgagcccgtgatcacccaccaaaaCTTCTTCTAAAGCGCTGATTAGATTACAATTCCTATACTT
Ensifer adhaerens MSC1_011	TIGER	JAMOZK020000001.1	1021335	1027607	+	6.dhmA	6273	other	Undetected	Medium	Y-Int.8:1021940-1023181,Y-Int.10:1024098-1025099,Y-Int.9:1023178-1024101	414	10	24.39	6.05	UBXK01000027.1	CACCGCAGATATCTGGCGGACCATAAGCCCCCTGCCCTCA/tcgtctggg/GACCCAACGACCACTACATGCCGGAGAAATCTGCCCGAGC	TCAGCCTAACTCAGCAAGGCGGCCCTCACCGGAGGGGTAC/tcgtctggg/TATCCGTCCGGTGAGCACCACAGGTAGCTCGAAGGTGACT	CACCGCAGATATCTGGCGGACCATAAGCCCCCTGCCCTCA/tcgtctggg/TATCCGTCCGGTGAGCACCACAGGTAGCTCGAAGGTGACT	TCAGCCTAACTCAGCAAGGCGGCCCTCACCGGAGGGGTAC/tcgtctggg/GACCCAACGACCACTACATGCCGGAGAAATCTGCCCGAGC
Ensifer adhaerens MSC1_011	Islander,TIGER	JAMOZK020000001.1	1781333	1831824	+	50.L	50492	Prophage	Low	Low	Y-Int.2:1830760-1831692	311	3	7.32	11.865	JACVBE010000001.1	CACCCTTGACTGTTTGACCTGAGTGTTTGATCTAGGCTGTatgcgggcgtggcgaaactggtagacgcaagagac/ttaaaat/cTCTCGGCCTTGGCTGTGCGGGTTCGATCCCCGCCGCCCGC	TTCCCTTGACGAAAGGGTCTAAGTATCTGATTTAGGCTGCatgcgggcgtggcgaaactggtagacgcaagagac/ttaaaat/cCCTACACCCGTTTGATTTTCCTACATATTACCTGCAAACA	CACCCTTGACTGTTTGACCTGAGTGTTTGATCTAGGCTGTatgcgggcgtggcgaaactggtagacgcaagagac/ttaaaat/cCCTACACCCGTTTGATTTTCCTACATATTACCTGCAAACA	TTCCCTTGACGAAAGGGTCTAAGTATCTGATTTAGGCTGCatgcgggcgtggcgaaactggtagacgcaagagac/ttaaaat/cTCTCGGCCTTGGCTGTGCGGGTTCGATCCCCGCCGCCCGC
Ensifer adhaerens MSC1_011	TIGER	JAMOZK020000001.1	227426	235870	+	8.Tnp_66	8445	other	Undetected	Undetected	Y-Int.7:229791-230792,Y-Int.5:227633-228874,Y-Int.6:228871-229794	414	1	2.44	7.234	UBXK01000070.1	AGGCCCCAGACGATTACGAGGAAGAATAGTCTATTCGCCGTTGAGGCCATGGCAAAGACGATCGACACGTTAACGCGGCA	TTCGGTTTCACGAAGGCACCCGACGATTATCCTTACACTTGAAGCGAAGGTGGCGGACGGACCTGGGCGACGGTGGCCAC	AGGCCCCAGACGATTACGAGGAAGAATAGTCTATTCGCCGGAAGCGAAGGTGGCGGACGGACCTGGGCGACGGTGGCCAC	TTCGGTTTCACGAAGGCACCCGACGATTATCCTTACACTTTTGAGGCCATGGCAAAGACGATCGACACGTTAACGCGGCA
Ensifer adhaerens MSC1_011	TIGER	JAMOZK020000001.1	205817	210467	-	5.HYP|Y-Int	4651	other	Low	Low	S-Int.1:207262-209346	695	1	2.44	8.809	JACVAX010000008.1	TTGTTGAGAAGAGCGCGGATGCAGATTTGTTGCGCGAGAT/gatcggctttgcggc/CGACTGTTTCCCGGGGCGCGCTGCTGACAAGTCGATCGAG	CTCAAGCCTGAGCATGTCCGGTCTTTTGGGGGCAACTCCA/gatcggctttgcggc/TGAATTAGCCCCCGAAAGGCCCGGACATGCTCCCCCACTT	TTGTTGAGAAGAGCGCGGATGCAGATTTGTTGCGCGAGAT/gatcggctttgcggc/TGAATTAGCCCCCGAAAGGCCCGGACATGCTCCCCCACTT	CTCAAGCCTGAGCATGTCCGGTCTTTTGGGGGCAACTCCA/gatcggctttgcggc/CGACTGTTTCCCGGGGCGCGCTGCTGACAAGTCGATCGAG
Variovorax beijingensis MSC1_012	TIGER	CM174443.1	446951	461052	-	14.yffB	14102	other	Undetected	Undetected	Y-Int.1:459744-460901	386	14	100	22.752	RXFQ01000002.1	ATCGGCATCATTGGCGTCCATGACAACCCTCTACGGCATC/ccgaactg/CGACACCGTCAAGCGCGCCCGCAGCTGGCTCGACGACCAC	ACACCTGTTTTCCCTCGTAATGATCGCCCTCTACGGAATT/ccgaactg/AAAGTGGCTGCGGTGTTCCCGCATGTTCCCGCGTTTCCGT	ATCGGCATCATTGGCGTCCATGACAACCCTCTACGGCATC/ccgaactg/AAAGTGGCTGCGGTGTTCCCGCATGTTCCCGCGTTTCCGT	ACACCTGTTTTCCCTCGTAATGATCGCCCTCTACGGAATT/ccgaactg/CGACACCGTCAAGCGCGCCCGCAGCTGGCTCGACGACCAC				MSC012_00415-00432
Variovorax beijingensis MSC1_012	TIGER	CM174443.1	3609237	3655608	-	46.F	46372	Metabolism	Undetected	Undetected	Y-Int.4:3654009-3655424	472	3	21.43	4.485	BCUT01000001.1	GATTGAAAATCCGCGTGTCGGTGGTTCGATTCCGCCCCAG/gccaccatt/CATCATTTTGAGGTCGTCCGCAGGCGACCATCAAAATCAA	TGCTGGTGCGGGTTGAAGGCGATTTTAAGATTCCGCCCCA/gccaccatt/TTTCTTTCTCGGTAGATCCCAAGACAGCTAAAAAGCCCTT	GATTGAAAATCCGCGTGTCGGTGGTTCGATTCCGCCCCAG/gccaccatt/TTTCTTTCTCGGTAGATCCCAAGACAGCTAAAAAGCCCTT	TGCTGGTGCGGGTTGAAGGCGATTTTAAGATTCCGCCCCA/gccaccatt/CATCATTTTGAGGTCGTCCGCAGGCGACCATCAAAATCAA				MSC012_03363-MSC012_03402
Variovorax beijingensis MSC1_012	Islander	CM174443.1	5090697	5135092	-	44.R	44396	Metabolism	Undetected	Undetected	Y-Int.5:5133676-5134905	410		0	0.224		GGATAGAACGGGGTCCTCCTAAGACTCAGATACAGGTTCGattc/ctgtcga/aCCCCATCACGGCGCCGCATCCGACACCGAGACTCGCGCCC	AGGATACCTAGTATCCACGCGCCATACCGATACATTTTTCattc/ctgtcga/aGGCACCAAGGACCCGGTTCACGGCGTCTCACCCCACATCA	GGATAGAACGGGGTCCTCCTAAGACTCAGATACAGGTTCGattc/ctgtcga/aGGCACCAAGGACCCGGTTCACGGCGTCTCACCCCACATCA	AGGATACCTAGTATCCACGCGCCATACCGATACATTTTTCattc/ctgtcga/aCCCCATCACGGCGCCGCATCCGACACCGAGACTCGCGCCC				MSC012_04741-MSC012_04768
Variovorax beijingensis MSC1_012	Islander	CM174443.1	1904025	1930336	+	26.R	26312	ICE	Low	Low	Y-Int.2:1904218-1905456	413		0	10.16		GTTGGATAGAGCACCTGCCTTCTAAGCAGGTTGTCGGGGGttcgatcc/cctccgg/gGCCATTTTGCTGCTCCTCTTCGCCCACCCGAGGCGAGGCA	ACCGCCAGAAGCGAGCTCCCATGCGGTCTCTAGCCGAATAttcgatcc/cctccgg/gCAGGCCAATTTCCAGTTTCAATTAGCTCAGAACCATCCTG	GTTGGATAGAGCACCTGCCTTCTAAGCAGGTTGTCGGGGGttcgatcc/cctccgg/gCAGGCCAATTTCCAGTTTCAATTAGCTCAGAACCATCCTG	ACCGCCAGAAGCGAGCTCCCATGCGGTCTCTAGCCGAATAttcgatcc/cctccgg/gGCCATTTTGCTGCTCCTCTTCGCCCACCCGAGGCGAGGCA				MSC012_01782-MSC012_01798
Sinorhizobium meliloti MSC1_014	TIGER	CM174436.1	1194225	1241179	+	47.dusA	46955	Prophage	High	High	Y-Int.2:1239980-1241101	374	99	100	9.048	PZMJ02000001.1	CGGGAAGAGGGGAGAAAACAGGTACTTCAAGGCGCCTGTC/tttgccgtggcgcctatgatcga/CTGGACCGATCGTCATTATCGGTTCTTCGCGCGCCAGCTC	TGAAAACGCGGGAAAAGGCAGGTACTTCAATGGTCCTGTT/tttgccgtggcgcctatgatcga/TTGGACTGAAACAGCGATTAAATGAAGCAAAAACAACGGC	CGGGAAGAGGGGAGAAAACAGGTACTTCAAGGCGCCTGTC/tttgccgtggcgcctatgatcga/TTGGACTGAAACAGCGATTAAATGAAGCAAAAACAACGGC	TGAAAACGCGGGAAAAGGCAGGTACTTCAATGGTCCTGTT/tttgccgtggcgcctatgatcga/CTGGACCGATCGTCATTATCGGTTCTTCGCGCGCCAGCTC
Sinorhizobium meliloti MSC1_014	Islander,TIGER	CM174436.1	998930	1054020	+	55.K	55091	Prophage	Medium	High	Y-Int.1:999059-1000270	404	87	87.88	11.665	ATTK01000003.1	GGTTCCGGTCGGGTGATTAGCTCAGTTGGTAGAGCAGCTGa/ctcttaa/tcagcgggtccacggttcgagcccgtgatcacccaccaTTCTTCTCTTCTTCTCAAAGATCCGTTCATGGCTTGCCGG	GCTTTACTTGATTTGTAGGCTGTTCAGAGAAAAATAGATTa/ctcttaa/tcagcgggtccacggttcgagcccgtgatcacccaccaAAAACCTCTTGAAATCATTGCACAATTTCGAAGGTGTCCG	GGTTCCGGTCGGGTGATTAGCTCAGTTGGTAGAGCAGCTGa/ctcttaa/tcagcgggtccacggttcgagcccgtgatcacccaccaAAAACCTCTTGAAATCATTGCACAATTTCGAAGGTGTCCG	GCTTTACTTGATTTGTAGGCTGTTCAGAGAAAAATAGATTa/ctcttaa/tcagcgggtccacggttcgagcccgtgatcacccaccaTTCTTCTCTTCTTCTCAAAGATCCGTTCATGGCTTGCCGG
Rhodococcus sp. MSC1_016	TIGER	JAMOZI020000001.1	6553385	6555887	-	3.HYP|HYP	2503	other	Undetected	Low	S-Core.5:6554493-6554666	58	4	4.71	2.293	PUIO01000007.1	ACACGGACAGCTCAGTCTTGTCTTCATTCTCATGCCGGTC/agc/CTTTCTGTGCCTCTCGTGCGGTCGGACGCTCACAGCACGT	AAAGAATCAGGGAGTACCATATGTCCCATCAACTGTTGAG/agc/GTCTACTTAAATCTCATACTATCTGCCGCTGACGGGGCCG	ACACGGACAGCTCAGTCTTGTCTTCATTCTCATGCCGGTC/agc/GTCTACTTAAATCTCATACTATCTGCCGCTGACGGGGCCG	AAAGAATCAGGGAGTACCATATGTCCCATCAACTGTTGAG/agc/CTTTCTGTGCCTCTCGTGCGGTCGGACGCTCACAGCACGT
Rhodococcus sp. MSC1_016	Islander,TIGER	JAMOZI020000001.1	5012400	5022579	-	10.R	10180	Defective Prophage	Low	Low	Y-Int.2:5022154-5023290	379	4	4.71	3.578	CP046572.1	TTGCGCCCGTAGCTCAACGGATAGAGCACTTGACTACGGAtcaagaggttaggggttcgaatc/ccttcgg/gcgcacaACAGAAACCCCTCACCACAGTGGTGAGGGGTTTCTTCTGT	CGGAAGGAATCGCGAGGATTCTGAGTAAGCCCTTCAGCTTtcaagaggttaggggttcgaatc/ccttcgg/gcgcacaGATAAGCCCCAGGTGAGACACCGTTTACTCGGTCGAATCA	TTGCGCCCGTAGCTCAACGGATAGAGCACTTGACTACGGAtcaagaggttaggggttcgaatc/ccttcgg/gcgcacaGATAAGCCCCAGGTGAGACACCGTTTACTCGGTCGAATCA	CGGAAGGAATCGCGAGGATTCTGAGTAAGCCCTTCAGCTTtcaagaggttaggggttcgaatc/ccttcgg/gcgcacaACAGAAACCCCTCACCACAGTGGTGAGGGGTTTCTTCTGT
Rhodococcus sp. MSC1_016	Islander,TIGER	JAMOZI020000001.1	5619768	5628449	-	9.A	8682	Defective Prophage	Low	Medium	Y-Int.3:5628032-5629129	366	4	4.71	14.389	CP046572.1	CGAGGTAACGGGGCCTTAGCTCAGTTGGTAGAGCGCTGCC/tttgcaa/ggcagatgtcaggagttcgaatctcctaggctccacaGAAGAATGCACGTGAAGCCACCTCCCGAATCCGGGTAGGT	CGGGGCGTTATCGGCCCTTCGGCCAGCAGTGTGTTACGCA/tttgcaa/ggcagatgtcaggagttcgaatctcctaggctccacaAGTTAGATCGCAGGCAAGAGCCCCTTTCCGGGAAATCGGA	CGAGGTAACGGGGCCTTAGCTCAGTTGGTAGAGCGCTGCC/tttgcaa/ggcagatgtcaggagttcgaatctcctaggctccacaAGTTAGATCGCAGGCAAGAGCCCCTTTCCGGGAAATCGGA	CGGGGCGTTATCGGCCCTTCGGCCAGCAGTGTGTTACGCA/tttgcaa/ggcagatgtcaggagttcgaatctcctaggctccacaGAAGAATGCACGTGAAGCCACCTCCCGAATCCGGGTAGGT
Rhodococcus sp. MSC1_016	TIGER	JAMOZI020000001.1	6829993	6832489	-	2.HYP	2497	other	Undetected	Low	S-Core_IS607.1:6830813-6831361	183	3	3.53	2.194	CP058638.1	CCCGAGCGCAAGTTCGTCGTCTGCGTTGACGAGCTCTGAC/agc/CCGAGGCTGCGGGTCGATGAGCTTTAACTAGTTGTCAGGT	AAAGAATCAGGGAGTATCATATGTCACATCAACTGTTGAG/agc/GTCTACTTAAATCTCATACTATCTGCCACTGACGCGGCCG	CCCGAGCGCAAGTTCGTCGTCTGCGTTGACGAGCTCTGAC/agc/GTCTACTTAAATCTCATACTATCTGCCACTGACGCGGCCG	AAAGAATCAGGGAGTATCATATGTCACATCAACTGTTGAG/agc/CCGAGGCTGCGGGTCGATGAGCTTTAACTAGTTGTCAGGT
Rhodococcus sp. MSC1_016	TIGER	JAMOZI020000001.1	407666	411680	+	4.DUF1016	4015	other	Undetected	Low	Y-Int.9:410430-411647,Y-Int.8:408937-410433	499	2	2.35	10.473	CP046573.1	GAAGATCGCCTCGGCGTGGCCGCGGAGCGCATTCGTCCAG/cag/CCTGTTGGACAAATTCCGTGGGGACACGTGACGGTGCTGA	TTTCCGCACGTGGTCGTGATTGCTCAGGAGGTACCGAGAA/cag/GGTGTTCTCGGTACTTCCGACCACTGATCCATGTTTTTAC	GAAGATCGCCTCGGCGTGGCCGCGGAGCGCATTCGTCCAG/cag/GGTGTTCTCGGTACTTCCGACCACTGATCCATGTTTTTAC	TTTCCGCACGTGGTCGTGATTGCTCAGGAGGTACCGAGAA/cag/CCTGTTGGACAAATTCCGTGGGGACACGTGACGGTGCTGA
Rhodococcus sp. MSC1_016	Islander,TIGER	JAMOZI020000001.1	693858	739866	+	46.L	46029	Prophage	High	Low	Y-Int.1:693919-695130	404	1	1.18	6.013	CP046572.1	CGGCGACCAGCAGCCCCTATAGCCCAATTGGCAGAGGCAGcgga/cttaaaa/tccgcacagtgtcggttcgagtccgactgggggcacGTAACTACTGTTTGATCACCTCGCGTAAGCGATTTCGCTT	TGGTCGCCGCGTTCCGCCTCGTCTCAGCTCGCCCATCGGAcgga/cttaaaa/tccgcacagtgtcggttcgagtccgactgggggcacAGCTCAGAGGAGGTTTCCGGCTCAGCTGCCGGGGGCCTCC	CGGCGACCAGCAGCCCCTATAGCCCAATTGGCAGAGGCAGcgga/cttaaaa/tccgcacagtgtcggttcgagtccgactgggggcacAGCTCAGAGGAGGTTTCCGGCTCAGCTGCCGGGGGCCTCC	TGGTCGCCGCGTTCCGCCTCGTCTCAGCTCGCCCATCGGAcgga/cttaaaa/tccgcacagtgtcggttcgagtccgactgggggcacGTAACTACTGTTTGATCACCTCGCGTAAGCGATTTCGCTT
Rhodococcus sp. MSC1_016	TIGER	JAMOZI020000001.1	934501	975098	.	41.gabP	40601	Prophage	High	High	S-Int.1:974047-975405	453	85	100	14.514	CP069242.1	TGGGCTGGCTCTACtgGTTCATGCTGATCA	TACGGAAACCCAAAtgTTTTAGATACCGTA	TGGGCTGGCTCTACtgTTTTAGATACCGTA	TACGGAAACCCAAAtgGTTCATGCTGATCA

### Sheet: Supp. Table 3
MSC-1 Member	Contig	Software	Left coordinate	Right coordinate	Island Score	Direction	% support relative to best supported GI	GI name (length.insertion site)	GI length	Type	Integrases	Support Score	Composition	Coordinates
MSC06	C2_G6_scaf0006_PNNL_MSC-1_Str_006_scaf0006	TIGER	1	65208	-5.736	-	92.86	129.CsgG	128684	other	Y-Int.9:57844-59736	13	cross	C2_G6_scaf0006_PNNL_MSC-1_Str_006_scaf0006/65208-1+C2_G6_scaf0008_PNNL_MSC-1_Str_006_scaf0008/183439-119964
MSC06	C2_G6_scaf0025_PNNL_MSC-1_Str_006_scaf0025	TIGER	31887	108087	-4.749	-	28.57	138.TerC	137590	other	Y-Int.8:39145-40167	4	cross	C2_G6_scaf0025_PNNL_MSC-1_Str_006_scaf0025/31887-108087+C2_G6_scaf0003_PNNL_MSC-1_Str_006_scaf0003/284334-222946
MSC06	C2_G6_scaf0055_PNNL_MSC-1_Str_006_scaf0055	TIGER	1	13188	4.766	+	21.43	36.F	35952	other	Y-Int.6:11591-13006	3	cross	C2_G6_scaf0055_PNNL_MSC-1_Str_006_scaf0055/13188-1+C2_G6_scaf0029_PNNL_MSC-1_Str_006_scaf0029/1-22764
MSC06	C2_G6_scaf0016_PNNL_MSC-1_Str_006_scaf0016	TIGER	126866	142361	2.708	+	7.14	31.TctC	30699	other	Y-Int.5:126974-128680	1	cross	C2_G6_scaf0016_PNNL_MSC-1_Str_006_scaf0016/126866-142361+C2_G6_scaf0059_PNNL_MSC-1_Str_006_scaf0059/28100-12898
MSC06	C2_G6_scaf0014_PNNL_MSC-1_Str_006_scaf0014	Inferred	138742	148405	23.112	-	0	14.yffB	14026	other	Y-Int.1:138893-140050		cross	C2_G6_scaf0014_PNNL_MSC-1_Str_006_scaf0014/138742-148405+C2_G6_scaf0062_PNNL_MSC-1_Str_006_scaf0062/26019-21658
MSC15	PNNL_MSC-1_Str_015_scaf0017	TIGER	3077	132544	-3.607	+	100.00	167.HYP|HYP	166915	other	S-Core.1:33368-33970,Y-Int.8:14792-16087	3	cross	PNNL_MSC-1_Str_015_scaf0017/3077-132544+PNNL_MSC-1_Str_015_scaf0015/1-37447
MSC15	PNNL_MSC-1_Str_015_scaf0006	Islander	64870	126616	11.248	-	0	62.S	61747	Phage2	Y-Int.6:125272-126486		simple	PNNL_MSC-1_Str_015_scaf0006/126616-64870
MSC21	MSC1_LR_MAG_ref-3300060293_8-Ga0590901_003	Islander	2193729	2273083	-2.604	+	0	79.F	79355	other	Y-Int.2:2193901-2195088		simple	MSC1_LR_MAG_ref-3300060293_8-Ga0590901_003/2193729-2273083
MSC22	SP-2-001_17	Islander	95334	280077	-2.579	+	0	185.P	184744	Phage1	Y-Int.1:216978-218096		simple	SP-2-001_17/95334-280077
MSC23	SP-2-001_134	Islander	43598	84358	20.219	+	0	41.L	40761	Phage2	Y-Int.1:43721-44731		simple	SP-2-001_134/43598-84358
MSC24	SP-2-001_51	Islander	29490	115649	7.196	-	0	86.K	86160	ICE2	Y-Int.4:45048-45887,Y-Int.5:114121-115410		simple	SP-2-001_51/115649-29490
MSC24	SP-2-001_65	Islander	115393	138164	3.833	-	0	23.N	22772	other	Y-Int.7:115553-116803		simple	SP-2-001_65/138164-115393
MSC24	SP-2-001_20	Islander	123776	139184	6.629	+	0	15.H	15409	ICE2	Y-Int.3:124034-125254		simple	SP-2-001_20/123776-139184
MSC25	SP-2-001_111	TIGER	41775	49769	20.022	-	100.00	8.HYP	7995	PhageFil	S-Core.1:48425-49066	5	simple	SP-2-001_111/49769-41775
MSC25	SP-2-001_108	TIGER	1	28788	5.832	-	40.00	32.ftsH,glmM	31811	other	Y-Int.2:19095-20462	2	cross	SP-2-001_108/28788-1+SP-2-001_338/1-3023
MSC25	SP-2-001_111	TIGER	57957	132505	-0.600	+	20.00	109.yfdE	108724	Phage1	Y-Int.1:58605-59783	1	cross	SP-2-001_111/57957-132505+SP-2-001_45/1-34175
MSC25	SP-2-001_182	Islander	21953	49464	11.246	-	0	28.G	27512	Phage1	Y-Int.3:48258-49436		simple	SP-2-001_182/49464-21953
MSC26	SP-2-001_77	TIGER	1	28130	-5.305	-	100.00	MSC26B.187.HemolysinCabind	186901	ICE2	Y-Int.6:20837-22258	7	cross	SP-2-001_77/28130-1+SP-2-001_52/253373-94603
MSC26	SP-2-001_305	TIGER	44466	48274	-0.683	+	14.29	MSC26B.90.Acyl-CoA_dh_M	90483	other	Y-Int.3:78537-79313,Y-Int.2:77445-78344	1	cross	SP-2-001_305/44466-48274+SP-2-001_119/1-86674
MSC26	SP-2-001_61	Islander	135418	152883	9.713	-	0	MSC26B.17.J	17466	other	Y-Int.5:151901-152467		simple	SP-2-001_61/152883-135418
MSC27	MSC1_LR_MAG_ref-3300060733_26-Ga0590898_0006	Islander	3208089	3312437	3.547	-	0	104.S	104349	ICE2	Y-Int.1:3311027-3312280,S-Int.2:3246241-3247800		simple	MSC1_LR_MAG_ref-3300060733_26-Ga0590898_0006/3312437-3208089
MSC28	MSC1_LR_MAG_ref-3300060733_16-Ga0590898_0012	Islander	3063755	3097619	-0.284	+	0	34.S	33865	other	Y-Int.1:3064330-3065553		simple	MSC1_LR_MAG_ref-3300060733_16-Ga0590898_0012/3063755-3097619
MSC29	Ga0590898_0007	Islander,TIGER	540749	604640	9.113	+	100.00	64.H	63892	Phage2	Y-Int.1:540859-541887	26	simple	Ga0590898_0007/540749-604640
MSC29	Ga0590898_0007	TIGER	1317551	1331776	13.973	-	50.00	14.clpA|ywiE	14226	other	Y-Int.2:1317704-1318951	13	simple	Ga0590898_0007/1331776-1317551
MSC29	Ga0590898_0007	Islander,TIGER	1589614	1605785	11.468	+	7.69	16.G	16172	other	Y-Int.3:1604243-1605532	2	simple	Ga0590898_0007/1589614-1605785
MSC31	MSC1_LR_MAG_ref-3300060733_34-Ga0590898_0013	Islander	4078506	4097912	3.206	-	0	19.K	19407	other	Y-Int.6:4096378-4097637		simple	MSC1_LR_MAG_ref-3300060733_34-Ga0590898_0013/4097912-4078506
MSC32	MSC1_LR_MAG_ref-3300060733_17-Ga0590898_0018	Islander	2687922	2717058	11.277	+	0	29.R	29137	other	Y-Int.2:2715529-2716890		simple	MSC1_LR_MAG_ref-3300060733_17-Ga0590898_0018/2687922-2717058
MSC32	MSC1_LR_MAG_ref-3300060733_17-Ga0590898_0018	Islander	867310	876532	11.307	+	0	9.V	9223	other	Y-Int.1:867438-868466		simple	MSC1_LR_MAG_ref-3300060733_17-Ga0590898_0018/867310-876532
MSC33	MSC1_LR_MAG_ref-3300062987_41-Ga0590899_0030	Islander	622568	641356	10.001	+	0	19.L	18789	other	Y-Int.1:639832-641151		simple	MSC1_LR_MAG_ref-3300062987_41-Ga0590899_0030/622568-641356
MSC34	MSC1_LR_MAG_ref-3300060733_19-Ga0590898_0017	Islander	38626	51612	19.078	+	0	13.?	12987	other	S-Core.1:47822-48382,Y-Int.1:38720-40441		simple	MSC1_LR_MAG_ref-3300060733_19-Ga0590898_0017/38626-51612
MSC34	MSC1_LR_MAG_ref-3300060733_19-Ga0590898_0017	Islander	1982408	2050417	7.095	+	0	68.R	68010	other	Y-Int.4:2048831-2050231		simple	MSC1_LR_MAG_ref-3300060733_19-Ga0590898_0017/1982408-2050417
MSC35	MSC1_LR_MAG_ref-3300061462_32-Ga0590897_133	Islander	151318	156512	11.222	-	0	5.S	5195	other	Y-Int.1:156005-156439		simple	MSC1_LR_MAG_ref-3300061462_32-Ga0590897_133/156512-151318
MSC35	MSC1_LR_MAG_ref-3300061462_32-Ga0590897_244	Islander	92345	94479	19.282	-	0	2.A	2135	other	Y-Int.2:93160-94323		simple	MSC1_LR_MAG_ref-3300061462_32-Ga0590897_244/94479-92345
MSC36	MSC1_LR_MAG_ref-3300060733_36-Ga0590898_0014	Islander	1527333	1537479	14.048	+	0	10.T	10147	other	Y-Int.1:1535961-1536782		simple	MSC1_LR_MAG_ref-3300060733_36-Ga0590898_0014/1527333-1537479
MSC37	MSC1_LR_MAG_ref-3300061462_3-Ga0590897_173	Islander,TIGER	133604	144050	20.912	-	100.00	10.A	10447	Phage2	Y-Int.1:142845-143996	3	simple	MSC1_LR_MAG_ref-3300061462_3-Ga0590897_173/144050-133604
MSC37	MSC1_LR_MAG_ref-3300061462_3-Ga0590897_220	Islander	21994	66763	-3.107	-	0	45.C	44770	other	Y-Int.5:52085-53206		simple	MSC1_LR_MAG_ref-3300061462_3-Ga0590897_220/66763-21994
MSC37	MSC1_LR_MAG_ref-3300061462_3-Ga0590897_156	Islander	88972	126510	-0.723	-	0	38.L	37539	other	Y-Int.3:89016-90290		simple	MSC1_LR_MAG_ref-3300061462_3-Ga0590897_156/126510-88972
MSC38	MSC1_LR_MAG_ref-3300061462_25-Ga0590897_011	Islander,TIGER	3944008	3957749	26.209	+	100.00	14.A	13742	other	S-Core.2:3948396-3948977,Y-Int.2:3956269-3957639	21	simple	MSC1_LR_MAG_ref-3300061462_25-Ga0590897_011/3944008-3957749
MSC38	MSC1_LR_MAG_ref-3300061462_25-Ga0590897_011	Islander,TIGER	3589683	3603135	17.519	-	76.19	13.R	13453	other	S-Core.1:3592326-3592871,Y-Int.1:3601412-3603043	16	simple	MSC1_LR_MAG_ref-3300061462_25-Ga0590897_011/3603135-3589683
MSC38	MSC1_LR_MAG_ref-3300061462_25-Ga0590897_117	TIGER	187284	203359	24.216	-	9.52	16.R	16076	ICE2	S-Core.3:197867-198433,S-Core.4:201842-203437	2	simple	MSC1_LR_MAG_ref-3300061462_25-Ga0590897_117/203359-187284
MSC39	MSC1_LR_MAG_ref-3300060733_10-Ga0590898_0015	Islander	207328	251162	25.625	-	0	44.S	43835	Phage2	Y-Int.1:249932-251047		simple	MSC1_LR_MAG_ref-3300060733_10-Ga0590898_0015/251162-207328
MSC39	MSC1_LR_MAG_ref-3300060733_10-Ga0590898_0015	Islander	3148120	3190430	10.109	+	0	42.Q	42311	Phage1	Y-Int.3:3148176-3149294		simple	MSC1_LR_MAG_ref-3300060733_10-Ga0590898_0015/3148120-3190430
MSC40	MSC1_LR_MAG_ref-3300060733_32-Ga0590898_0011	TIGER	2537987	2595903	15.072	+	100.00	58.thyA	57917	other	Y-Int.3:2548233-2550422,Y-Int.2:2546034-2547458	31	simple	MSC1_LR_MAG_ref-3300060733_32-Ga0590898_0011/2537987-2595903
MSC40	MSC1_LR_MAG_ref-3300060733_32-Ga0590898_0011	Islander	3414545	3566138	-5.657	-	0	152.J	151594	other	Y-Int.5:3557939-3558454		simple	MSC1_LR_MAG_ref-3300060733_32-Ga0590898_0011/3566138-3414545
MSC40	MSC1_LR_MAG_ref-3300060733_32-Ga0590898_0011	Islander	2337573	2382733	15.164	-	0	45.S	45161	Phage2	Y-Int.1:2381398-2382561		simple	MSC1_LR_MAG_ref-3300060733_32-Ga0590898_0011/2382733-2337573
MSC40	MSC1_LR_MAG_ref-3300060733_32-Ga0590898_0011	Islander	2747498	2757522	19.471	+	0	10.A	10025	other	S-Core.1:2754586-2755266,Y-Int.4:2747831-2748844		simple	MSC1_LR_MAG_ref-3300060733_32-Ga0590898_0011/2747498-2757522
MSC41	MSC1_LR_MAG_ref-3300060733_18-Ga0590898_0008	TIGER	3827463	3862107	-6.666	-	100.00	35.malK	34645	other	S-Core.4:3850801-3851532	11	simple	MSC1_LR_MAG_ref-3300060733_18-Ga0590898_0008/3862107-3827463
MSC41	MSC1_LR_MAG_ref-3300060733_18-Ga0590898_0008	Islander	1500890	1536099	11.669	-	0	35.T	35210	Phage1	Y-Int.6:1501836-1502312		simple	MSC1_LR_MAG_ref-3300060733_18-Ga0590898_0008/1536099-1500890
MSC41	MSC1_LR_MAG_ref-3300060733_18-Ga0590898_0008	Islander	1314596	1445536	-0.639	+	0	131.S	130941	Phage2	S-Int.1:1314820-1316502,Y-Int.2:1354847-1355479,Y-Int.5:1444190-1445389,Y-Int.3:1415649-1416674,Y-Int.4:1416678-1418390		simple	MSC1_LR_MAG_ref-3300060733_18-Ga0590898_0008/1314596-1445536
MSC41	MSC1_LR_MAG_ref-3300060733_18-Ga0590898_0008	Islander	2764707	2784031	10.166	-	0	19.E	19325	other	Y-Int.10:2765137-2766195		simple	MSC1_LR_MAG_ref-3300060733_18-Ga0590898_0008/2784031-2764707
MSC41	MSC1_LR_MAG_ref-3300060733_18-Ga0590898_0008	Islander	3294735	3342173	1.706	+	0	47.V	47439	other	Y-Int.12:3340771-3342012,S-Core.3:3335469-3336041		simple	MSC1_LR_MAG_ref-3300060733_18-Ga0590898_0008/3294735-3342173
MSC41	MSC1_LR_MAG_ref-3300060733_18-Ga0590898_0008	Islander	4712471	4745448	3.820	+	0	33.R	32978	Phage2	Y-Int.13:4743957-4745276		simple	MSC1_LR_MAG_ref-3300060733_18-Ga0590898_0008/4712471-4745448
MSC41	MSC1_LR_MAG_ref-3300060733_18-Ga0590898_0008	Islander	1093589	1127930	10.901	+	0	34.R	34342	other	S-Core.1:1113242-1113787,Y-Int.1:1126450-1127709		simple	MSC1_LR_MAG_ref-3300060733_18-Ga0590898_0008/1093589-1127930
MSC41	MSC1_LR_MAG_ref-3300060733_18-Ga0590898_0008	Islander	1594859	1612130	15.107	-	0	17.G	17272	other	Y-Int.7:1606409-1607476		simple	MSC1_LR_MAG_ref-3300060733_18-Ga0590898_0008/1612130-1594859
MSC41	MSC1_LR_MAG_ref-3300060733_18-Ga0590898_0008	Islander	2869246	2886928	10.419	-	0	18.Q	17683	Phage1	Y-Int.11:2869306-2870496		simple	MSC1_LR_MAG_ref-3300060733_18-Ga0590898_0008/2886928-2869246
MSC41	MSC1_LR_MAG_ref-3300060733_18-Ga0590898_0008	Islander	1738395	1756477	14.689	+	0	18.T	18083	Phage1	Y-Int.8:1738496-1740073		simple	MSC1_LR_MAG_ref-3300060733_18-Ga0590898_0008/1738395-1756477
MSC42	MSC1_LR_MAG_ref-3300062987_20-Ga0590899_0005	TIGER	1764032	1786770	10.423	-	100.00	23.E	22739	other	S-Core.1:1781732-1782370,Y-Int.6:1785230-1786174,Y-Int.5:1769797-1771137	1	simple	MSC1_LR_MAG_ref-3300062987_20-Ga0590899_0005/1786770-1764032
MSC42	MSC1_LR_MAG_ref-3300062987_20-Ga0590899_0005	Islander	1454942	1499449	-5.562	+	0	45.L	44508	other	Y-Int.3:1497643-1497885		simple	MSC1_LR_MAG_ref-3300062987_20-Ga0590899_0005/1454942-1499449
MSC42	MSC1_LR_MAG_ref-3300062987_20-Ga0590899_0005	Islander	5527634	5558108	8.898	+	0	30.A	30475	other	Y-Int.13:5556742-5557959		simple	MSC1_LR_MAG_ref-3300062987_20-Ga0590899_0005/5527634-5558108
MSC42	MSC1_LR_MAG_ref-3300062987_20-Ga0590899_0005	Islander	5107704	5142765	8.450	-	0	35.R	35062	other	Y-Int.12:5107903-5109270		simple	MSC1_LR_MAG_ref-3300062987_20-Ga0590899_0005/5142765-5107704
MSC42	MSC1_LR_MAG_ref-3300062987_20-Ga0590899_0005	Islander	1091411	1170514	1.777	-	0	79.J	79104	other	Y-Int.2:1169211-1170449		simple	MSC1_LR_MAG_ref-3300062987_20-Ga0590899_0005/1170514-1091411
MSC42	MSC1_LR_MAG_ref-3300062987_20-Ga0590899_0005	Islander	2811196	2832362	16.278	-	0	21.Q	21167	Phage1	Y-Int.8:2811248-2812453,S-Int.1:2815477-2816154		simple	MSC1_LR_MAG_ref-3300062987_20-Ga0590899_0005/2832362-2811196
MSC42	MSC1_LR_MAG_ref-3300062987_20-Ga0590899_0005	Islander	2229643	2287477	15.220	+	0	58.T	57835	Phage2	Y-Int.7:2285784-2286854		simple	MSC1_LR_MAG_ref-3300062987_20-Ga0590899_0005/2229643-2287477
MSC42	MSC1_LR_MAG_ref-3300062987_20-Ga0590899_0005	Islander	594899	609794	11.389	+	0	15.E	14896	Phage2	Y-Int.1:594870-596018		simple	MSC1_LR_MAG_ref-3300062987_20-Ga0590899_0005/594899-609794
MSC45	SM_0532_SRMG_bin.2_k141_38977	Islander	2527	10357	11.358	-	0	8.F	7831	Phage2	Y-Int.3:8424-9416		simple	SM_0532_SRMG_bin.2_k141_38977/10357-2527
MSC45	SM_0532_SRMG_bin.2_k141_75254	Islander	101	10101	26.617	-	0	10.R	10001	other	S-Core.1:7325-7846,Y-Int.5:230-1525		simple	SM_0532_SRMG_bin.2_k141_75254/10101-101
MSC47	Ga0590898_0496	TIGER	20721	38966	11.038	+	100.00	18.V	18246	Phage1	Y-Int.2:31112-32290	1	simple	Ga0590898_0496/20721-38966
MSC47	Ga0590898_0094	Islander	1349	5682	14.908	+	0	4.S	4334	other	Y-Int.1:1486-2817		simple	Ga0590898_0094/1349-5682
MSC48	SM_0502_SRMG_bin.10_k141_13780	Islander	21559	25938	13.757	+	0	4.F	4380	other	Y-Int.2:21604-22671		simple	SM_0502_SRMG_bin.10_k141_13780/21559-25938
MSC48	SM_0502_SRMG_bin.10_k141_8459	Islander	31189	33322	19.796	-	0	2.A	2134	other	Y-Int.1:32004-33227		simple	SM_0502_SRMG_bin.10_k141_8459/33322-31189
MSC48	SM_0502_SRMG_bin.10_k141_33894	Islander	56880	63296	18.903	+	0	6.V	6417	other	Y-Int.3:56970-57578		simple	SM_0502_SRMG_bin.10_k141_33894/56880-63296
MSC49	SM_0533_SRMG_bin.6_k141_74039	TIGER	1	10825	18.061	-	48.88	15.K	15420	other	Y-Int.1:9503-10714	87	cross	SM_0533_SRMG_bin.6_k141_74039/10825-1+SM_0533_SRMG_bin.6_k141_6865/30157-25563
MSC49	SM_0533_SRMG_bin.6_k141_67501	Inferred	29325	47538	0.758	-	0	32.Acetyltransf_1|dsbB	31582	other	Y-Int.4:29507-30928		cross	SM_0533_SRMG_bin.6_k141_67501/29325-47538+SM_0533_SRMG_bin.6_k141_84642/20609-7242
MSC50	SM_0534_SRMG_bin.10_k141_70475	Islander	172337	191119	11.362	+	0	19.L	18783	ICE2	Y-Int.2:189595-190914		simple	SM_0534_SRMG_bin.10_k141_70475/172337-191119

### Sheet: Supp. Table 4
MSC-1 Isolate species	Contig	Left Coordinate	Right Coordinate	Direction	Transposon Name	Length	Score	Transposase	Known IS element
Streptomyces sp. MSC1_001	JAMOZN020000001.2	7388019	7389106	-	1.accD3	1087	1.63045e-06	Tnp_481.2
Streptomyces sp. MSC1_001	JAMOZN020000001.2	7763167	7764057	-	1.HYP|AAA_5	890	6.28283e-07	Tnp_427.6
Neorhizobium tomejilense MSC1_005	JAMOZM0000000001.2	125255	127476	+	2.DUF1403	2221	0.0218044	Tnp_21.2:126619-127419
Neorhizobium tomejilense MSC1_005	JAMOZM0000000001.2	203182	204457	+	1.HYP	1275	0.00524105	Tnp_407.6:203247-203513
Neorhizobium tomejilense MSC1_005	JAMOZM0000000001.2	576955	579464	-	3.Pyr_redox_2|HYP	2509	0.00706694	Tnp_66.9:579339-578989
Neorhizobium tomejilense MSC1_005	JAMOZM0000000001.2	775907	778129	-	2.HYP|cNMP_binding	2222	0.0234418	Tnp_21.1:777271-778071
Ensifer adhaerens MSC1_011	JAMOZK020000002.1	195349	198192	+	3.Tnp_66	2843	0.00428091	Tnp_66_1.2:198109-197714
Ensifer adhaerens MSC1_011	JAMOZK020000001.1	1021335	1027607	+	6.dhmA	6272	0.00336118	Tnp_66.3:1026739-1024982
Ensifer adhaerens MSC1_011	JAMOZK020000002.1	95599	97355	+	2.HYP|FecR	1756	0.0692221	Tnp_150.1:97268-96168
Ensifer adhaerens MSC1_011	JAMOZK020000002.1	823985	825262	+	1.AmoA|gntR	1277	0.00524605	Tnp_407.2:825195-824929
Ensifer adhaerens MSC1_011	JAMOZK020000002.1	826096	828600	+	3.gntR|HYP	2504	0.0415039	Tnp_21_2.1:826967-826155
Ensifer adhaerens MSC1_011	JAMOZK020000002.1	847761	849038	-	1.HYP|HYP	1277	0.0055819	Tnp_407_2.2:848654-847782
Ensifer adhaerens MSC1_011	JAMOZK020000002.1	201897	204120	+	2.Tnp_RVT_1	2223	0.607536	Tnp_110.1:202659-203807
Ensifer adhaerens MSC1_011	JAMOZK020000002.1	205817	210467	-	5.HYP|Y-Int	4650	0.00161286	Tnp_2.4:210000-209308
Variovorax beijingensis MSC1_012	CM174443.1	4365662	4366803	-	1.Pirin|prtS	1141	3.70807e-05	Tnp_110.2
Variovorax beijingensis MSC1_012	CM174443.1	3007326	3008467	-	1.EamA|Response_reg	1141	3.70807e-05	Tnp_110.3
Sinorhizobium meliloti MSC1_014	CM174436.1	3183	6026	+	3.B|eryD	2843	7.39099e-06	Tnp_66.6,Tnp_66_1.1,Tnp_66.10	IS66/ISAli10
Sinorhizobium meliloti MSC1_014	CM174436.1	284144	285452	+	1.rlmB|HYP	1308	1.84097e-05	Tnp_4.5	ISRm16
Sinorhizobium meliloti MSC1_014	CM174436.1	729724	731032	-	1.hdfR|DUF2319	1308	1.88493e-05	Tnp_4.6	ISRm16
Sinorhizobium meliloti MSC1_014	CM174436.1	1451517	1452865	-	1.perR|blh	1348	6.21054e-05	Tnp_256.5	ISRm5
Sinorhizobium meliloti MSC1_014	CM174436.1	1718342	1719651	-	1.map|DUF1228	1309	2.03325e-05	Tnp_4.3	ISRm16
Sinorhizobium meliloti MSC1_014	CM174436.1	1749611	1751545	+	2.HYP	1934	5.5715e-05	Tnp_RVT_1.1
Sinorhizobium meliloti MSC1_014	CM174436.1	2266504	2267854	-	1.HYP|RHH_2	1350	5.80324e-05	Tnp_256.4
Sinorhizobium meliloti MSC1_014	CM174436.1	2752479	2753159	-	1.HYP|HYP	680	4.07682e-08	Tnp_66.2	ISRm5
Sinorhizobium meliloti MSC1_014	CM174436.1	2906291	2907347	+	1.DUF2384|RES	1056	5.09273e-06	Tnp_150.1	ISRm2011-2
Sinorhizobium meliloti MSC1_014	CM174436.1	3109494	3110549	+	1.pphA|gph	1055	5.23833e-06	Tnp_150.3	ISRm2011-2
Sinorhizobium meliloti MSC1_014	CM174436.1	3213516	3214866	+	1.phnY|SBP_bac_1	1350	6.67419e-05	Tnp_256.7	ISRm5
Sinorhizobium meliloti MSC1_014	CM174436.1	3383224	3384403	+	1.PhdYeFM|HYP	1179	1.40914e-05	Tnp_As1.3	ISRm21
Sinorhizobium meliloti MSC1_014	CM174436.1	3450336	3451685	-	1.DUF1489|HYP	1349	6.43434e-05	Tnp_256.3	ISRm5
Sinorhizobium meliloti MSC1_014	CM174436.1	4690839	4692190	-	1.agaAII|cutC	1351	5.87866e-05	Tnp_256.8,Tnp_256.1	ISRm5
Sinorhizobium meliloti MSC1_014	CM174436.1	5010377	5011685	-	1.SBP_bac_3|tcyB	1308	1.78013e-05	Tnp_4.2	ISRm16
Sinorhizobium meliloti MSC1_014	CM174436.1	5031719	5033027	-	1.bepA|rpoH	1308	1.90737e-05	Tnp_4.4	ISRm16
Rhodococcus sp. MSC1_016	JAMOZI020000001.1	4828321	4838157	-	10.HYP|16S_ribosomal_RNA	9836	0.0161135	Tnp_256.3:4829991-4830524
Rhodococcus sp. MSC1_016	JAMOZI020000001.1	6378726	6379661	-	1.genK	935	1.38197e-07	Tnp_427.12:6379102-6379647
Rhodococcus sp. MSC1_016	JAMOZI020000003.1	393911	395922	-	2.HYP|RHH_1	2011	3.35816e-06	Tnp_30.1:393893-395224
Rhodococcus sp. MSC1_016	JAMOZI020000001.1	6289236	6290171	-	1.mftR	935	1.37969e-07	Tnp_427.6:6289612-6290157
Rhodococcus sp. MSC1_016	JAMOZI020000003.1	680829	681630	+	1.Transposase_20|Tnp_21_2	801	3.29291e-07	Tnp_21_1.1:680407-681954

### Sheet: Supp. Table 5
Genome Taxonomy	Isolate designation	Incubation temperature (Celsius)	Mitomycin C concentration (ng/mL)
Streptomyces sp.	PNNL_MSC-1_Str_001	30	1
Neorhizobium tomejilense	PNNL_MSC-1_Str_005	25	1
Dyadobacter sp.	PNNL_MSC-1_Str_007	30	3
Sphingopyxis sp.	PNNL_MSC-1_Str_008	25	1
Ensifer adhaerens	PNNL_MSC-1_Str_011	30	1
Variovorax beijingensis	PNNL_MSC-1_Str_012	30	1
Sinorhizobium meliloti	PNNL_MSC-1_Str_014	30	1
Rhodococcus sp.	PNNL_MSC-1_Str_016	30	1
